# CellClear: Enhancing Single-cell RNA Data Quality via Biologically-Informed Ambient RNA Correction

**DOI:** 10.1101/2024.08.05.606571

**Authors:** Wanxiang Huang, LongFei Hu, Zhengzong Qian, Jue Fan

## Abstract

Ambient RNA, caused by the pool of mRNA molecules released from lysed or dead cells in samples, poses persistent challenges to single-cell RNA sequencing data analysis, and leads to potential problems such as inaccurate classification of cell types and downstream functional analyses. Here we propose CellClear to estimate and remove the ambient RNA expression programs in single-cell RNA sequencing data. CellClear demonstrates significant increase in the accuracy of ambient gene expression correction comparing with state-of-art methods, without distorting native information of individual cell types.
