## Additional file 1 for "CellClear: Enhancing Single-cell RNA Data Quality via Biologically-Informed Ambient RNA Correction"

### Sheet: Sheet1
Sample	Species	Organ	Source	Platform	Type	Cell num	Gene num(At least expressed in 1 cell)	Max Mem(GB)	Time(min)	Contamination Evaluation
1:1 mixture of fresh frozen human (HEK293T) and mouse (NIH3T3) cells	Mixed	Cell Line	https://www.10xgenomics.com/datasets/12-k-1-1-mixture-of-fresh-frozen-human-hek-293-t-and-mouse-nih-3-t-3-cells-2-standard-2-1-0	10X Genomics	Cells	12079	37591	35	100	Ambient Expression Level	0.039
										Top20 Ambient Genes	mm10-Malat1,mm10-mt-Atp6,hg19-RPS2,hg19-RPS8,mm10-Rps5,hg19-RPLP1,mm10-Hsp90ab1,hg19-RPL14,mm10-Rps26,hg19-RPL6,mm10-Rps11,mm10-Ybx1,mm10-Fth1,mm10-Rps19,hg19-NPM1,mm10-Rpl41,mm10-Rps23,mm10-Rpl17,mm10-Rps2,mm10-Rpl19
8k PBMCs from a Healthy Donor	human	PBMC	https://www.10xgenomics.com/datasets/8-k-pbm-cs-from-a-healthy-donor-2-standard-2-1-0		Cells	8381	21425	11.5	17	Ambient Expression Level	0.104
										Top20 Ambient Genes	S100A8,S100A9,LYZ,MALAT1,FAU,SAT1,FTL,TYROBP,ACTB,HLA-C,CD74,DUSP1,CTSS,TMSB4X,HLA-DRA,S100A6,PTMA,TRAC,CYBA,TMSB10
rep1	mouse	Kidney	https://zenodo.org/records/7328632		Cells	21819	20152	22.7	49	Ambient Expression Level	0.198
										Top20 Ambient Genes	Umod,Gpx3,Fxyd2,Wfdc15b,Spp1,Fth1,Cox4i1,Cox6c,Slc34a1,Miox,Prdx5,Slc12a1,Ftl1,Atp5j,Ppia,Gatm,Ndufb9,Cldn10,Cox8a,Cyp4b1
rep2					Cells	28187	20436	26	56	Ambient Expression Level	0.185
										Top20 Ambient Genes	Defb1,Malat1,Fth1,Gpx3,Calb1,Klk1,Fxyd2,Wnk1,Atp1a1,Slc12a3,Spp1,Kap,Ftl1,Itm2b,Aldob,Cox4i1,Atp5j,Pvalb,Tpt1,Gatm
rep3					Cells	6546	19052	8.6	12	Ambient Expression Level	0.29
										Top20 Ambient Genes	Igkc,Gpx3,Umod,Fxyd2,Fth1,Atp1b1,Slc34a1,Ftl1,Wfdc15b,Aldob,Itm2b,Ppp1r1a,Miox,Spp1,Ckb,Gpx1,Cox8a,Ldhb,Malat1,Cox4i1
E17.5 Nex-Cre; Foxg1fl/fl mice telencephalon medial pallium	mouse	Brain	https://www.ncbi.nlm.nih.gov/geo/query/acc.cgi?acc=GSE215356		Cells	32755	24571	36	48	Ambient Expression Level	0.289
										Top20 Ambient Genes	Hba-a2,Hbb-bt,Tuba1a,Tmsb4x,Mkrn1,Malat1,Ptprd,Stmn1,Sec61g,Tubb2b,Camk1d,Hba-a1,Rtn1,Tenm2,Ptma,Gphn,Blvrb,Gpx1,Tmsb10,Ppia
E17.5 Foxg1fl/fl mice telencephalon medial pallium	mouse	Brain			Cells	25464	24535	29	44	Ambient Expression Level	0.235
										Top20 Ambient Genes	Actb,Tuba1a,Sox11,Zbtb20,Malat1,Rbfox1,Pcdh9,Basp1,Igfbpl1,Mir99ahg,Nrxn1,Nfix,Nfib,Celf2,Tcf4,Nlgn1,Actg1,Ptma,Tenm2,Dynll1
10k Adult Mouse Brain Nuclei Isolated with Chromium Nuclei Isolation Kit, Chromium NextGEM Single Cell 3'	mouse	Brain	https://www.10xgenomics.com/datasets/10k-Mouse-Brain-CNIK-3p-nextgem		Nuclei	9684	27332	13.4	25	Ambient Expression Level	0.075
										Top20 Ambient Genes	Pde4b,Mast4,Plcl1,Nkain2,Kcnip4,Tmeff2,Pcdh9,Zfp536,Ank3,Ptprd,Celf2,Magi2,Dpp10,St18,Lrp1b,Mbp,Edil3,Slc24a2,Frmd5,Phlpp1
10k Adult Mouse Brain Nuclei Isolated with Chromium Nuclei Isolation Kit, Chromium GEM-X Single Cell 3'	mouse	Brain	https://www.10xgenomics.com/datasets/10k-Mouse-Brain-CNIK-3p-gemx		Nuclei	11357	28936	17	45	Ambient Expression Level	0.115
										Top20 Ambient Genes	Malat1,Srgap2,Ssh2,Kcnip4,Lsamp,Slc9a9,Nrg3,Rbfox1,Cntnap2,Opcml,Nrxn1,Nrxn3,Ptprd,Gpc5,Trpm3,Bcas1,Pcdh9,Csmd1,Meg3,Hdac9
K1	human	Skin	NCBI Sequence Read Archive; PRJNA844167	Singleron Biotechnologies	Cells	30525	32261	40.4	76	Ambient Expression Level	0.142
										Top20 Ambient Genes	HBB,PMEL,HBA2,DCT,IGFBP5,MLANA,CPA3,CTSG,RGS1,QPCT,MALAT1,CD52,ACTB,DMKN,PMP22,HLA-DQB1,KRT2,B2M,TPM2,ADIRF
K2						19755	28767	24.7	47	Ambient Expression Level	0.126
										Top20 Ambient Genes	CD74,CCL21,HLA-DRA,HLA-DPB1,HLA-DRB1,HLA-DPA1,COL6A1,S100A8,S100A4,RGS1,KRT14,FABP4,MMRN1,KRTDAP,COL6A2,FABP5,MGP,S100A7,MALAT1,FTH1
K3						26011	31100	34.2	67	Ambient Expression Level	0.139
										Top20 Ambient Genes	LOR,KRT10,COL1A1,CPA3,HLA-DRB1,CST6,DMKN,KRT1,COL3A1,LGALS1,KRT14,COL1A2,MALAT1,KRTDAP,B2M,CALML5,DCD,RGS5,SLURP1,HLA-DRA
K4						20752	32008	28.9	39	Ambient Expression Level	0.109
										Top20 Ambient Genes	COL1A2,DCT,DCN,RGS5,CD74,SERPING1,CFD,CXCL12,CST3,COL6A2,LGALS1,HLA-DRA,UBB,HIST1H2AE,H3F3B,CXCL10,ACKR1,VIM,MITF,HLA-DRB1
K5						21711	31683	30.5	86	Ambient Expression Level	0.156
										Top20 Ambient Genes	DCD,MUCL1,SCGB2A2,SFRP1,SCGB1D2,SCGB1B2P,SERPINB4,CD74,IFIT2,SAA1,IGFBP7,AZGP1,PIP,SLC12A2,COL17A1,KRT15,ZG16B,S100A8,PI3,SPRR1B
K6						18218	29616	24.3	37	Ambient Expression Level	0.1
										Top20 Ambient Genes	IFIT2,IFIT3,MITF,KRT2,MGP,IGFBP7,KRTDAP,DCN,KRT10,B2M,KRT17,UBB,PMEL,CST3,MALAT1,VIM,KRT15,DMKN,HSPA1A,HSP90AA1
K7						19133	30434	25.4	44	Ambient Expression Level	0.149
										Top20 Ambient Genes	CD74,HLA-DRA,HLA-DRB1,HLA-DPB1,RGS1,CST3,MITF,CRYAB,S100A4,RGS2,MALAT1,COL1A2,COL1A1,SRGN,COL3A1,LGALS1,HSP90AA1,DSC1,KRT5,VIM
K8						21129	30972	27.5	53	Ambient Expression Level	0.129
										Top20 Ambient Genes	RGS1,CD74,HLA-DRA,MALAT1,KRT14,HLA-DRB1,SLURP1,HLA-DQB1,S100A8,RGS2,C1orf68,CD52,KRT2,B2M,S100A4,KRT1,S100A7,H3F3B,PERP,KRT15
K9						34870	33317	46.7	77	Ambient Expression Level	0.176
										Top20 Ambient Genes	POSTN,DCN,CPA3,SFRP2,HLA-DRA,COL1A2,RGS1,IGFBP5,TPSB2,COL3A1,COL1A1,LUM,RGS5,S100A4,SPARC,COL6A2,COL6A3,GPR183,MGP,LGALS1
K10						15303	30002	21.8	39	Ambient Expression Level	0.155
										Top20 Ambient Genes	COL1A1,COL1A2,COL3A1,SCGB2A2,TPSAB1,SCGB1B2P,SCGB1D2,PIP,MUCL1,POSTN,SPARC,HLA-DPB1,DCN,DCD,IGFBP7,KRT19,HLA-DRA,RGS1,FLG,XBP1
K11						21214	30361	28.2	49	Ambient Expression Level	0.231
										Top20 Ambient Genes	COL3A1,TPSB2,TPSAB1,COL1A2,DCN,PMEL,TYRP1,SCGB2A2,DCD,SCGB1B2P,FLG,MLANA,S100A4,RGS1,PIP,KRT14,SRGN,VIM,LGALS1,IGFBP7
K12						27856	34113	41.1	100	Ambient Expression Level	0.233
										Top20 Ambient Genes	HBA1,TYRP1,MLANA,KRT14,KRT1,S100A2,HBA2,KRT5,PERP,KRT17,DSP,CCL5,CCL4L2,DSC3,TPM2,KRT10,MALAT1,RGS1,CCL4,TPSB2
N1						11399	27794	16.4	45	Ambient Expression Level	0.149
										Top20 Ambient Genes	DCD,SCGB2A2,SCGB1D2,MUCL1,PIP,S100A4,MALAT1,KRT15,KRT14,PTMA,HLA-DPB1,KRTDAP,CALML5,HLA-DQA2,B2M,FOS,KRT5,CD74,CXCL14,FABP5
N2						21230	29063	26.7	58	Ambient Expression Level	0.108
										Top20 Ambient Genes	DCD,SCGB2A2,PIP,CD74,AZGP1,SCGB1B2P,RGS1,HLA-DRB1,DCT,SCGB1D2,HLA-DRA,S100A4,KRT1,KRT10,HLA-DPB1,HLA-DQB2,MLANA,HLA-DPA1,B2M,KRT15
N3						38684	30821	45.3	102	Ambient Expression Level	0.161
										Top20 Ambient Genes	APOD,SLC12A2,AQP5,LCE1C,GSN,DCN,KRT14,ACTA2,MALAT1,KRT5,LOR,CA6,LCE2B,LCE1B,MYL9,SFRP1,ASPRV1,MGP,CST6,B2M
N4						15987	30634	22.8	40	Ambient Expression Level	0.097
										Top20 Ambient Genes	IFIT2,ISG15,IFIT3,DCD,MALAT1,KRT14,CST6,KRT7,S100A7,SFN,B2M,KRT17,SPRR1B,S100A8,HSPB1,S100A9,PMEL,PTMA,VIM,KRTDAP
N5						19850	30433	25.9	55	Ambient Expression Level	0.165
										Top20 Ambient Genes	IFIT2,IFIT3,DCN,APOD,PMEL,SAA1,MALAT1,LGALS1,S100A8,IGFBP7,DST,DCD,MGP,CD74,KRT6A,CFD,HSPA1A,IFIT1,B2M,UBB
N6						20106	28557	24.8	42	Ambient Expression Level	0.065
										Top20 Ambient Genes	KRT5,KRT17,DMKN,B2M,SFN,KRT2,KRT1,LYPD3,H3F3B,SPRR1B,SBSN,S100A8,EIF1,PTMA,TPT1,ADIRF,KRT10,KRTDAP,ACTG1,MALAT1
N7						17936	30817	25	39	Ambient Expression Level	0.107
										Top20 Ambient Genes	SERPINB3,IGFBP7,DCN,SERPINB4,MLANA,MALAT1,VIM,CD74,FABP5,KRT17,UBB,TM4SF1,HSPB1,SPRR2A,SLC38A2,IL36G,ACTG1,IFIT2,S100A2,CXCL14
N8						16434	29162	21.8	41	Ambient Expression Level	0.223
										Top20 Ambient Genes	MMP7,MALAT1,KRT14,S100P,DMKN,TAGLN,ACKR1,HBA1,G0S2,DCD,KRTDAP,SAA1,B2M,MUCL1,PTMA,SCGB1B2P,PIP,S100A7,IGFBP7,SAA2
N9						24591	28572	31.7	100	Ambient Expression Level	0.163
										Top20 Ambient Genes	SCGB1B2P,LOR,PIP,KRT14,CST6,SCGB2A2,SCGB1D2,KRT5,KRT15,DCN,DCD,S100A2,FLG,MUCL1,COL17A1,DST,SFN,MALAT1,LCE1C,CXCL14
N10						17184	29972	22.8	40	Ambient Expression Level	0.164
										Top20 Ambient Genes	HLA-DRA,CD74,HLA-DRB1,MALAT1,KRT10,LOR,HLA-DPB1,DMKN,KRT2,CST3,C5orf46,FLG,FLG2,KRTDAP,KLK5,B2M,S100A7,SPRR2G,SPRR1B,KRT1
N11						21925	31414	30.8	79	Ambient Expression Level	0.103
										Top20 Ambient Genes	CD74,HLA-DRA,MALAT1,HLA-DRB1,HLA-DPB1,KRT10,KRT1,SAA1,DMKN,KRTDAP,B2M,RGS1,DCD,ADIRF,MLANA,KRT15,KRT14,IGFBP7,CST3,HLA-DPA1
N12						28950	33994	41.8	81	Ambient Expression Level	0.266
										Top20 Ambient Genes	ACTA2,TPSB2,DCD,PMP22,TPSAB1,KRT14,B2M,PMEL,APOD,CD74,COL1A1,COCH,DCN,HLA-DRA,CTSG,MALAT1,COL3A1,MYL9,HLA-DRB1,TYRP1
LZ003 (Adult_1)	human	Testis	NCBI Sequence Read Archive; PRJNA615042	10X Genomics	Cells	7293	33363	12.1	20	Ambient Expression Level	0.156
										Top20 Ambient Genes	HBA1,PRM1,PTGDS,PRM2,CLU,DEFB119,ACTA2,MYL9,TMSB10,TMSB4X,HBB,COPE,APOA1,ANKRD7,SLC25A37,CFD,PENK,S100A6,HMGB4,ACTB
LZ007 (Adult_2)						10259	34824	15.3	35	Ambient Expression Level	0.197
										Top20 Ambient Genes	PRM2,CRISP2,GLUL,CARHSP1,NUPR2,TSSK6,SMKR1,UBL4B,SMCP,SPATA3,LELP1,C10orf62,PTGDS,PRM1,PROCA1,DNAJC4,SPATA42,MALAT1,DCUN1D1,NDUFA13
