## Additional file 3 for "CellClear: Enhancing Single-cell RNA Data Quality via Biologically-Informed Ambient RNA Correction"

### Sheet: CellClear result
Gene	average_distance	average_cont_pct	is_top
mm10-Malat1	0.553848	0.0780021	TRUE
mm10-mt-Atp6	0.334565	0.0487207	TRUE
hg19-RPS2	0.299825	0.0344151	TRUE
hg19-RPS8	0.271768	0.0416364	TRUE
mm10-Rps5	0.247356	0.038058	TRUE
hg19-RPLP1	0.236573	0.0331732	TRUE
mm10-Hsp90ab1	0.230897	0.0476613	TRUE
hg19-RPL14	0.229372	0.0364736	TRUE
mm10-Rps26	0.225354	0.0462694	TRUE
hg19-RPL6	0.219102	0.0354683	TRUE
mm10-Rps11	0.218401	0.0373912	TRUE
mm10-Ybx1	0.218035	0.0480187	TRUE
mm10-Fth1	0.213883	0.0341617	TRUE
mm10-Rps19	0.212922	0.0313084	TRUE
hg19-NPM1	0.208833	0.034516	TRUE
mm10-Rpl41	0.208046	0.0324467	TRUE
mm10-Rps23	0.203417	0.0356438	TRUE
mm10-Rpl17	0.203112	0.0382162	TRUE
mm10-Rps2	0.200834	0.0336962	TRUE
mm10-Rpl19	0.199034	0.0343618	TRUE
mm10-Rpl3	0.198591	0.0333977	FALSE
mm10-Eef1a1	0.195974	0.0309049	FALSE
mm10-Rpl37a	0.193429	0.0360128	FALSE
hg19-EEF1A1	0.191602	0.0293668	FALSE
mm10-Rps24	0.189838	0.0378823	FALSE
mm10-Rpl30	0.188723	0.0428712	FALSE
mm10-Rps6	0.188433	0.0284956	FALSE
mm10-Lgals1	0.188242	0.0262445	FALSE
hg19-RPL5	0.186664	0.0288436	FALSE
hg19-YBX1	0.185582	0.0333171	FALSE
mm10-Rps7	0.185203	0.0342709	FALSE
mm10-mt-Cytb	0.184676	0.0339691	FALSE
hg19-PTMA	0.184191	0.0291633	FALSE
mm10-Rps8	0.184044	0.0286594	FALSE
mm10-Dlk1	0.183632	0.0343613	FALSE
mm10-Rpl37	0.182699	0.0336001	FALSE
mm10-Npm1	0.18152	0.0390819	FALSE
mm10-Rps3	0.179671	0.0338529	FALSE
mm10-Gm8730	0.175994	0.0308734	FALSE
hg19-RPL7A	0.175687	0.027659	FALSE
hg19-RPLP0	0.173891	0.0304589	FALSE
hg19-RPL39	0.173883	0.0270227	FALSE
mm10-Eef1g	0.17325	0.0354986	FALSE
hg19-RPL11	0.172734	0.0261934	FALSE
mm10-Ppia	0.172363	0.0320767	FALSE
mm10-Rpl18	0.172116	0.0316068	FALSE
hg19-MALAT1	0.171845	0.0346235	FALSE
mm10-Vim	0.171597	0.0402322	FALSE
hg19-HIST1H4C	0.171114	0.0345591	FALSE
mm10-Rplp2	0.171027	0.0357127	FALSE
hg19-RPS13	0.169972	0.0281912	FALSE
hg19-RPL4	0.169636	0.0286738	FALSE
mm10-Rpl4	0.169427	0.0312116	FALSE
hg19-RPL27A	0.166894	0.0274459	FALSE
mm10-Rps3a1	0.165346	0.0269831	FALSE
mm10-Rpl26	0.16447	0.0291082	FALSE
hg19-RPS3A	0.164347	0.0253831	FALSE
hg19-RPS18	0.164268	0.0215332	FALSE
hg19-RPS16	0.163772	0.0271034	FALSE
mm10-Rpl36a	0.163331	0.0362129	FALSE
hg19-RPS14	0.163148	0.0232614	FALSE
hg19-RPS15	0.162095	0.0237003	FALSE
hg19-RPL23A	0.161848	0.0256333	FALSE
hg19-RPL41	0.161228	0.0241237	FALSE
hg19-RPL19	0.160041	0.0239046	FALSE
mm10-Rps27a	0.159995	0.0271014	FALSE
mm10-Rpl39	0.159533	0.0327243	FALSE
mm10-mt-Nd4	0.159177	0.0344696	FALSE
mm10-Rpl32	0.158914	0.0228022	FALSE
hg19-RPS9	0.158378	0.027202	FALSE
mm10-Mif	0.157075	0.0378409	FALSE
hg19-RPL27	0.157054	0.0263373	FALSE
mm10-Rps15	0.156252	0.0287152	FALSE
mm10-Rpl24	0.155552	0.0316297	FALSE
mm10-Rpl23a	0.15474	0.0357293	FALSE
hg19-RPS6	0.154358	0.0215313	FALSE
mm10-Rps4x	0.154295	0.0253275	FALSE
mm10-Rplp0	0.154241	0.0293604	FALSE
hg19-RPL32	0.153718	0.0219774	FALSE
hg19-RPS12	0.153194	0.0239571	FALSE
mm10-Rpl13a	0.152665	0.0245618	FALSE
mm10-Rpl10	0.152556	0.027572	FALSE
hg19-RPSA	0.15245	0.0240416	FALSE
mm10-Rpl8	0.152287	0.0237815	FALSE
mm10-Rps9	0.151094	0.0266271	FALSE
hg19-RPL10A	0.15107	0.0252434	FALSE
mm10-Rpl14	0.150927	0.0258091	FALSE
mm10-Ftl1	0.15048	0.0218955	FALSE
mm10-Eef1b2	0.150265	0.036479	FALSE
mm10-Rpsa	0.149974	0.0285168	FALSE
mm10-Rpl23	0.149421	0.0264272	FALSE
hg19-HNRNPA1	0.147622	0.0283089	FALSE
mm10-Prdx1	0.147342	0.0344403	FALSE
mm10-Rpl6	0.147271	0.0319099	FALSE
mm10-Rpl7	0.146293	0.0265746	FALSE
mm10-Rpl31	0.146246	0.0304262	FALSE
mm10-Rpl36	0.14522	0.0334592	FALSE
mm10-Rps29	0.143939	0.0297134	FALSE
hg19-RPS27A	0.143465	0.022173	FALSE
hg19-RPL7	0.142674	0.0224101	FALSE
mm10-Rps18	0.142489	0.0275391	FALSE
mm10-Rplp1	0.142371	0.0244646	FALSE
mm10-S100a6	0.142002	0.0240725	FALSE
mm10-Rps14	0.14112	0.024865	FALSE
hg19-RPL18A	0.141058	0.0217776	FALSE
hg19-RPS4X	0.140645	0.0187465	FALSE
mm10-Rpl21	0.140266	0.0257702	FALSE
hg19-RPL29	0.139956	0.0204665	FALSE
mm10-Rpl13	0.139642	0.0213207	FALSE
mm10-Fau	0.138807	0.0265496	FALSE
mm10-Actg1	0.137956	0.0241003	FALSE
mm10-Rps12	0.137745	0.0264628	FALSE
hg19-RPLP2	0.13758	0.0231706	FALSE
mm10-H3f3b	0.137244	0.0298153	FALSE
mm10-mt-Nd1	0.136791	0.0229847	FALSE
mm10-S100a4	0.136045	0.0328566	FALSE
mm10-Txn1	0.135846	0.0325309	FALSE
mm10-Rpl27a	0.13558	0.0277456	FALSE
mm10-Ptma	0.13529	0.0256183	FALSE
hg19-RPS3	0.135062	0.0189655	FALSE
mm10-Rps15a	0.134227	0.0258881	FALSE
mm10-Rpl10a	0.132488	0.0253134	FALSE
mm10-Rps16	0.132327	0.0229761	FALSE
hg19-RPL3	0.13194	0.0193512	FALSE
mm10-Rpl35a	0.131332	0.0307811	FALSE
mm10-Gnb2l1	0.131234	0.0292892	FALSE
mm10-Rpl35	0.130463	0.0325844	FALSE
mm10-Meg3	0.130293	0.0315707	FALSE
hg19-NACA	0.130278	0.0231153	FALSE
mm10-Rpl28	0.1293	0.0261641	FALSE
hg19-RPL18	0.128624	0.0204724	FALSE
mm10-Cox7b	0.12853	0.0652436	FALSE
mm10-Rps13	0.127879	0.026959	FALSE
mm10-Rpl12	0.127773	0.0254764	FALSE
hg19-MT-ND2	0.127202	0.0231611	FALSE
hg19-RPL24	0.126896	0.021486	FALSE
hg19-RPL28	0.126674	0.0232602	FALSE
mm10-Rpl38	0.126499	0.0333737	FALSE
hg19-HSP90AA1	0.126202	0.0255123	FALSE
mm10-Rps28	0.125696	0.0276896	FALSE
hg19-RPL35	0.125665	0.0214716	FALSE
mm10-Rps10	0.124478	0.0242772	FALSE
mm10-Gm10260	0.122711	0.0292275	FALSE
hg19-RPL13A	0.12266	0.0177336	FALSE
mm10-Rps26-ps1	0.122532	0.0761539	FALSE
mm10-Rps17	0.121957	0.0243032	FALSE
hg19-RPL34	0.120829	0.020694	FALSE
hg19-RPS20	0.120651	0.0235167	FALSE
mm10-Rpl9	0.119872	0.0230761	FALSE
hg19-RPS27	0.119572	0.0204738	FALSE
hg19-RPS24	0.119497	0.0223658	FALSE
mm10-Pabpc1	0.119496	0.0310588	FALSE
mm10-Rps27	0.119226	0.0273853	FALSE
hg19-MT-CO2	0.11869	0.0170068	FALSE
mm10-Hspe1	0.118442	0.0332566	FALSE
hg19-RPL35A	0.1184	0.0224823	FALSE
mm10-Myl12a	0.118207	0.0316291	FALSE
mm10-Ptn	0.117846	0.0342045	FALSE
mm10-Eif3e	0.117495	0.0355842	FALSE
mm10-Rps20	0.116925	0.0210719	FALSE
hg19-RPL21	0.116204	0.0198739	FALSE
hg19-RPS5	0.115776	0.0188062	FALSE
hg19-RPL26	0.114312	0.0189841	FALSE
mm10-Hspa8	0.114097	0.0281266	FALSE
hg19-RPS23	0.114062	0.0174634	FALSE
mm10-Gm10076	0.113815	0.0622621	FALSE
hg19-RPL8	0.113724	0.0164687	FALSE
mm10-Tpt1	0.113633	0.0254135	FALSE
mm10-Rps25	0.113354	0.0271538	FALSE
mm10-Cox4i1	0.112924	0.0265382	FALSE
mm10-S100a11	0.112671	0.0327862	FALSE
hg19-RPS15A	0.112337	0.0184168	FALSE
hg19-MT-ND4	0.111853	0.01855	FALSE
hg19-TXN	0.111757	0.0227077	FALSE
hg19-RPL31	0.111635	0.0220688	FALSE
hg19-EEF1B2	0.111482	0.0227753	FALSE
mm10-Rpl11	0.111412	0.023124	FALSE
hg19-XIST	0.111039	0.0251072	FALSE
hg19-RPL12	0.109868	0.0173386	FALSE
mm10-S100a10	0.10834	0.0306738	FALSE
mm10-Fabp5	0.107962	0.0384399	FALSE
hg19-EIF1	0.107587	0.0198307	FALSE
hg19-MT-CYB	0.107487	0.0181434	FALSE
mm10-Rpl7a	0.107287	0.0278115	FALSE
mm10-Eif1	0.10719	0.0226424	FALSE
hg19-FAU	0.107146	0.0202443	FALSE
mm10-Crabp1	0.107023	0.0708292	FALSE
hg19-RPL37A	0.106918	0.0191965	FALSE
hg19-OAZ1	0.106555	0.0222958	FALSE
mm10-Anxa2	0.105429	0.0345067	FALSE
mm10-Tspo	0.105423	0.0466984	FALSE
mm10-Pkm	0.104854	0.0335009	FALSE
mm10-Cox8a	0.104616	0.0285979	FALSE
mm10-Rps21	0.104413	0.0339935	FALSE
mm10-Naca	0.104189	0.0226984	FALSE
mm10-Uqcrb	0.103745	0.0657865	FALSE
hg19-RPS7	0.103729	0.0160942	FALSE
mm10-Rbm3	0.103664	0.0289934	FALSE
hg19-ACTB	0.103556	0.0198419	FALSE
mm10-Tmsb10	0.103489	0.0302169	FALSE
hg19-FTL	0.103118	0.021959	FALSE
mm10-Rpl34	0.102756	0.0223309	FALSE
mm10-Bgn	0.102509	0.0284412	FALSE
hg19-RPL30	0.102455	0.0196419	FALSE
mm10-Cox6c	0.102031	0.0360671	FALSE
mm10-Rpl22	0.101956	0.0272399	FALSE
mm10-Eef2	0.101825	0.0210505	FALSE
hg19-HMGN2	0.101617	0.0208355	FALSE
mm10-Ranbp1	0.101394	0.0417447	FALSE
mm10-Eif3h	0.100791	0.027564	FALSE
mm10-Serf2	0.100467	0.0327523	FALSE
mm10-Eif3k	0.099883	0.0589976	FALSE
mm10-Calm1	0.0998391	0.0305011	FALSE
mm10-Aldoa	0.0996225	0.0299369	FALSE
hg19-RPS19	0.099345	0.0141183	FALSE
mm10-Rpl5	0.098801	0.0266948	FALSE
hg19-RPS28	0.0987995	0.0185415	FALSE
mm10-Sec61g	0.0986125	0.0417731	FALSE
mm10-Cox7c	0.0985407	0.0523874	FALSE
hg19-H2AFZ	0.0982848	0.0191439	FALSE
mm10-Atp5g2	0.0982006	0.0302575	FALSE
mm10-B2m	0.0978343	0.0611082	FALSE
mm10-Hint1	0.0978185	0.0286004	FALSE
hg19-TUBA1B	0.0969017	0.0176457	FALSE
hg19-GAPDH	0.0968301	0.0156964	FALSE
mm10-Col1a2	0.0967596	0.0254639	FALSE
mm10-Gm10709	0.0964973	0.0306664	FALSE
hg19-HMGB1	0.0960591	0.020871	FALSE
hg19-ENO1	0.0959574	0.0191628	FALSE
mm10-Ndufa4	0.0955575	0.0318648	FALSE
mm10-Tbca	0.095539	0.0585411	FALSE
mm10-Uqcrh	0.0955233	0.0334342	FALSE
mm10-Oaz1	0.0952913	0.0231326	FALSE
hg19-MT-ATP6	0.0951655	0.017819	FALSE
hg19-RPL38	0.0951286	0.0192951	FALSE
mm10-H2afz	0.0948863	0.0205033	FALSE
mm10-Nap1l1	0.0947665	0.041504	FALSE
mm10-Rps12-ps3	0.094443	0.0680425	FALSE
mm10-Gnas	0.0943856	0.0293809	FALSE
mm10-Btf3	0.0943426	0.0250874	FALSE
hg19-LDHB	0.093976	0.0185031	FALSE
mm10-Pfn1	0.0936836	0.0269034	FALSE
mm10-Atp5h	0.0934237	0.0353961	FALSE
mm10-Ncl	0.0923983	0.0335221	FALSE
hg19-HSP90AB1	0.0917199	0.0213086	FALSE
hg19-RPL10	0.0916632	0.0123087	FALSE
mm10-Snrpf	0.0913551	0.0585235	FALSE
mm10-Tceb2	0.090991	0.0289074	FALSE
mm10-Psmb1	0.0907186	0.0315231	FALSE
mm10-Slc25a4	0.090343	0.0252205	FALSE
mm10-mt-Co3	0.0903331	0.0138124	FALSE
mm10-Rps27l	0.0900867	0.0336891	FALSE
mm10-Atp5b	0.0899718	0.0262463	FALSE
hg19-RPL37	0.0899489	0.0185904	FALSE
mm10-Gapdh	0.0898736	0.0187056	FALSE
hg19-TUBB	0.089795	0.0176841	FALSE
mm10-Rpl22l1	0.0897093	0.029807	FALSE
hg19-H3F3A	0.089649	0.0180011	FALSE
mm10-Ndufa6	0.0896463	0.0704213	FALSE
mm10-Ndufa12	0.0895542	0.0599426	FALSE
hg19-LDHA	0.0893213	0.0192947	FALSE
hg19-ATP5G3	0.0890732	0.018933	FALSE
mm10-Dynlrb1	0.0888485	0.0612326	FALSE
mm10-Hmgn1	0.088733	0.0248656	FALSE
mm10-Gpx4	0.0886282	0.030707	FALSE
mm10-Hsp90aa1	0.0885309	0.0374863	FALSE
mm10-Fkbp3	0.0880494	0.0647422	FALSE
mm10-Pfdn5	0.0880192	0.0328136	FALSE
hg19-GNB2L1	0.0877174	0.0133188	FALSE
mm10-Eif5a	0.0873305	0.022551	FALSE
hg19-RPL9	0.0872648	0.0158203	FALSE
mm10-Dbi	0.0872135	0.0624291	FALSE
mm10-Atox1	0.0870494	0.0640069	FALSE
mm10-Cd63	0.0870386	0.0239112	FALSE
hg19-PPIA	0.08697	0.0186257	FALSE
mm10-Ldha	0.0869334	0.0223223	FALSE
mm10-Eno1	0.0868383	0.0348778	FALSE
mm10-Atp6v1g1	0.0867912	0.0260395	FALSE
hg19-SLC25A6	0.0864294	0.0186838	FALSE
mm10-Cox6a1	0.0863004	0.0400786	FALSE
mm10-Rpl36al	0.0862263	0.0318969	FALSE
hg19-RPS25	0.0861545	0.0164186	FALSE
mm10-Cox5a	0.0859913	0.0491098	FALSE
mm10-Cfl1	0.085784	0.0262406	FALSE
mm10-Rpl27	0.0857421	0.0388376	FALSE
mm10-Cox7a2l	0.0857293	0.0337307	FALSE
mm10-Myeov2	0.0856612	0.0643102	FALSE
mm10-Rpl23a-ps3	0.0853437	0.0660044	FALSE
mm10-Chchd2	0.0845851	0.0235627	FALSE
mm10-Fn1	0.0844151	0.0244079	FALSE
mm10-Zfos1	0.0842594	0.0683369	FALSE
mm10-mt-Nd2	0.0842065	0.0262855	FALSE
mm10-Eef1d	0.0841565	0.0318335	FALSE
mm10-Blvrb	0.0834946	0.0650777	FALSE
hg19-SOD1	0.0831623	0.0185536	FALSE
mm10-Rpl15	0.082883	0.0489563	FALSE
hg19-SERBP1	0.082429	0.0186578	FALSE
mm10-Ndufb5	0.0823437	0.0636842	FALSE
mm10-Atp5l	0.0823219	0.0380651	FALSE
mm10-Hsbp1	0.0822594	0.0667148	FALSE
hg19-RAN	0.0820332	0.0164711	FALSE
mm10-Ndufs5	0.0818096	0.0618832	FALSE
hg19-RPL13	0.0818016	0.011511	FALSE
hg19-RANBP1	0.0817952	0.0166886	FALSE
hg19-RPS29	0.0817275	0.0162858	FALSE
mm10-Myl6	0.081666	0.0281762	FALSE
mm10-Atp5c1	0.0813012	0.056735	FALSE
mm10-Tmsb4x	0.0810838	0.0217691	FALSE
hg19-BTF3	0.0807401	0.0161279	FALSE
mm10-Snrpg	0.0806463	0.0633514	FALSE
mm10-Mt1	0.0805131	0.0252146	FALSE
hg19-HSPD1	0.0803627	0.0194156	FALSE
mm10-Cyb5r3	0.0803206	0.0317837	FALSE
hg19-TPI1	0.0797483	0.0155487	FALSE
hg19-RPL36	0.0796807	0.0135581	FALSE
hg19-H3F3B	0.0790226	0.0168068	FALSE
hg19-EEF2	0.0789502	0.016448	FALSE
mm10-H2afj	0.0788182	0.0575735	FALSE
mm10-Ndufb10	0.0788096	0.0596139	FALSE
mm10-mt-Co1	0.0788032	0.0141039	FALSE
mm10-Cox6b1	0.0787909	0.0306367	FALSE
mm10-Lsm5	0.0780207	0.0673173	FALSE
hg19-UBB	0.0779716	0.0145814	FALSE
mm10-Shfm1	0.0778541	0.0328253	FALSE
mm10-Atp5j2	0.0778403	0.0479312	FALSE
hg19-TPT1	0.0778315	0.0171603	FALSE
mm10-Eif3i	0.0775354	0.0396403	FALSE
hg19-PRELID1	0.0774665	0.0168771	FALSE
mm10-Nme1	0.0772806	0.0298959	FALSE
mm10-Pebp1	0.0771381	0.0258001	FALSE
mm10-2410015M20Rik	0.0770207	0.0664545	FALSE
mm10-H1f0	0.0768614	0.020248	FALSE
hg19-PARP1	0.0766725	0.0200161	FALSE
mm10-Higd1a	0.0766463	0.0602092	FALSE
hg19-UBA52	0.076609	0.0159235	FALSE
hg19-EIF4A1	0.0765436	0.0152144	FALSE
mm10-Dynll1	0.0763081	0.0227289	FALSE
hg19-RPL23	0.0758344	0.0149157	FALSE
mm10-Eif3f	0.0757539	0.0301999	FALSE
mm10-Ndufb11	0.0754854	0.0622817	FALSE
hg19-ACTG1	0.075261	0.0132315	FALSE
hg19-C1QBP	0.0751809	0.0149768	FALSE
mm10-Cct4	0.0749515	0.0598177	FALSE
hg19-SLC25A5	0.074893	0.0156059	FALSE
mm10-Ndufa2	0.0744854	0.0614566	FALSE
hg19-SNRPE	0.0744262	0.0178582	FALSE
mm10-Tpi1	0.074347	0.0252802	FALSE
mm10-Minos1	0.0743298	0.0608264	FALSE
hg19-COX4I1	0.074288	0.0160982	FALSE
mm10-Ndufa7	0.0741762	0.0394656	FALSE
hg19-MT-CO3	0.0740343	0.0105802	FALSE
mm10-Lgals3	0.0739687	0.0238179	FALSE
hg19-CKB	0.0731686	0.0147629	FALSE
mm10-Igfbp6	0.0730527	0.027565	FALSE
mm10-Ran	0.0729522	0.0220265	FALSE
hg19-RPS11	0.0728277	0.0142959	FALSE
mm10-Usmg5	0.0726463	0.057067	FALSE
mm10-Psmb3	0.0723499	0.0353949	FALSE
mm10-Tomm7	0.0722566	0.0634943	FALSE
mm10-Rpl18a	0.0721075	0.0109636	FALSE
hg19-RPL22	0.0719175	0.0153152	FALSE
mm10-Gnb2	0.0718182	0.0524603	FALSE
hg19-CHCHD2	0.07143	0.0145657	FALSE
hg19-RPS26	0.0713999	0.0166614	FALSE
mm10-Cst3	0.0706367	0.0381675	FALSE
hg19-MT-ND5	0.0702425	0.0182708	FALSE
hg19-FTH1	0.0701847	0.0135392	FALSE
mm10-Atp5d	0.0700221	0.0233769	FALSE
hg19-APRT	0.0698884	0.0167247	FALSE
mm10-Sepw1	0.0697125	0.0326522	FALSE
mm10-Prmt1	0.0693298	0.0567347	FALSE
mm10-Sh3bgrl3	0.0692566	0.0608581	FALSE
mm10-Csrp2	0.0692566	0.0608581	FALSE
hg19-DYNLL1	0.0692309	0.0177404	FALSE
mm10-mt-Co2	0.0689882	0.0129711	FALSE
hg19-PFN1	0.0688338	0.0138172	FALSE
hg19-NME1	0.0687153	0.0157597	FALSE
mm10-Il1rl1	0.0686081	0.0238305	FALSE
mm10-Atp5o	0.0679586	0.0517977	FALSE
mm10-Hcfc1r1	0.0679459	0.0580734	FALSE
mm10-Ndufb9	0.0679372	0.0217331	FALSE
mm10-Psmb2	0.0678485	0.0467598	FALSE
hg19-COX7C	0.0677604	0.0154454	FALSE
mm10-Atp5e	0.0677259	0.0653725	FALSE
mm10-H2afv	0.0676441	0.0638754	FALSE
mm10-Anxa5	0.0673336	0.0597458	FALSE
mm10-Tuba1b	0.0670432	0.0222482	FALSE
hg19-PRDX1	0.0670115	0.0154153	FALSE
hg19-PRDX4	0.0669552	0.017459	FALSE
hg19-NDUFB10	0.0660096	0.015318	FALSE
mm10-Bsg	0.0660093	0.0182204	FALSE
hg19-PRDX6	0.0657598	0.0189261	FALSE
hg19-MT-ND1	0.0657558	0.0118187	FALSE
mm10-Ost4	0.0657365	0.067353	FALSE
mm10-Serpinb6a	0.0654553	0.0737109	FALSE
hg19-TMSB10	0.0653697	0.0149134	FALSE
mm10-2700060E02Rik	0.0650963	0.0567041	FALSE
mm10-Sub1	0.0650929	0.0229362	FALSE
mm10-H3f3a	0.0649748	0.0302926	FALSE
hg19-SNRPD1	0.064932	0.0161822	FALSE
hg19-ARF1	0.0647435	0.0168673	FALSE
mm10-Eif2s2	0.0647143	0.0543361	FALSE
mm10-Arpc1b	0.0646337	0.024383	FALSE
hg19-TMA7	0.0645513	0.0154891	FALSE
mm10-Spp1	0.0645027	0.0200289	FALSE
mm10-Uqcr11	0.0644461	0.0339765	FALSE
mm10-Uqcr10	0.0643275	0.0576928	FALSE
hg19-ATP5G1	0.064292	0.0158878	FALSE
mm10-Prdx2	0.0642119	0.03763	FALSE
mm10-Atpif1	0.0640235	0.0278304	FALSE
mm10-Akr1a1	0.0640192	0.0359023	FALSE
mm10-Erh	0.0640173	0.024607	FALSE
hg19-SNRPB	0.0639129	0.0147998	FALSE
hg19-PSMA7	0.0638884	0.0158201	FALSE
mm10-Pcbp2	0.0638681	0.0317375	FALSE
mm10-Capns1	0.0636441	0.0600983	FALSE
mm10-Uba52	0.0635942	0.0686763	FALSE
mm10-Anxa1	0.0634741	0.0375703	FALSE
mm10-Ndufa10	0.0634553	0.0714587	FALSE
mm10-Sumo2	0.0633674	0.0195261	FALSE
mm10-Cald1	0.063334	0.0318568	FALSE
mm10-Atp5g1	0.06315	0.0173747	FALSE
hg19-SRM	0.0629085	0.0175086	FALSE
hg19-CKS2	0.0628467	0.0166105	FALSE
mm10-Cct5	0.0628096	0.047511	FALSE
mm10-Pgam1	0.0627504	0.0249973	FALSE
mm10-Dap	0.0623275	0.0558991	FALSE
mm10-Psma7	0.062285	0.0295074	FALSE
mm10-Cox5b	0.0621829	0.0291719	FALSE
hg19-ATP5J	0.062153	0.0161026	FALSE
hg19-ATP5J2	0.062065	0.0175569	FALSE
hg19-CFL1	0.0619752	0.0139975	FALSE
mm10-mt-Nd5	0.0618528	0.0409303	FALSE
hg19-NGFRAP1	0.0617579	0.0141571	FALSE
hg19-RPL15	0.0616894	0.00869631	FALSE
mm10-Cct8	0.0615942	0.0665164	FALSE
mm10-Ndufa3	0.0614457	0.068273	FALSE
mm10-Snrpd3	0.0613336	0.054422	FALSE
hg19-AURKAIP1	0.0613257	0.0163057	FALSE
mm10-Sparc	0.0612807	0.0163176	FALSE
hg19-CCT3	0.061205	0.015668	FALSE
hg19-C14orf2	0.0610593	0.0182287	FALSE
mm10-Nedd8	0.0608096	0.0459982	FALSE
mm10-Smdt1	0.0606441	0.0572654	FALSE
mm10-Phgdh	0.0606417	0.0504506	FALSE
hg19-GSTP1	0.0606194	0.0129126	FALSE
mm10-Eif3l	0.0605942	0.0654365	FALSE
mm10-Eif4ebp1	0.0605206	0.0165954	FALSE
hg19-NHP2	0.0604756	0.0144134	FALSE
mm10-Gm9843	0.0604457	0.0671619	FALSE
mm10-Hmgb1	0.0604119	0.0262843	FALSE
mm10-Uqcc2	0.0603336	0.0535347	FALSE
mm10-Rbx1	0.0603029	0.0304665	FALSE
hg19-ATP5E	0.06027	0.016353	FALSE
mm10-Ifitm2	0.0601065	0.0268701	FALSE
mm10-Hnrnpa1	0.0600075	0.0229128	FALSE
mm10-Hspd1	0.0599163	0.0284607	FALSE
hg19-SSBP1	0.0598956	0.0150366	FALSE
hg19-HMGN1	0.059825	0.0141185	FALSE
mm10-Ssr4	0.0597315	0.0287832	FALSE
mm10-Srp14	0.0597264	0.0583265	FALSE
hg19-YWHAE	0.0596528	0.0141436	FALSE
hg19-PKM	0.0596436	0.0144599	FALSE
hg19-NUCKS1	0.0595156	0.0157533	FALSE
mm10-Gpi1	0.0594124	0.0327241	FALSE
hg19-ATPIF1	0.0593566	0.0145675	FALSE
mm10-Snrpd2	0.0593542	0.0288925	FALSE
mm10-Nenf	0.0592263	0.0371153	FALSE
mm10-Ubb	0.059198	0.0201863	FALSE
hg19-GPX4	0.0591637	0.01517	FALSE
mm10-Tpm2	0.0587803	0.0377112	FALSE
mm10-Cct2	0.0586781	0.0357303	FALSE
mm10-Dstn	0.0586699	0.0624812	FALSE
mm10-Npc2	0.0586484	0.03768	FALSE
hg19-COX5A	0.0586399	0.0138169	FALSE
hg19-CALM2	0.0584859	0.0176302	FALSE
hg19-COX7A2	0.0584189	0.0150367	FALSE
mm10-Ctsl	0.0584174	0.0375453	FALSE
mm10-Ubc	0.0583691	0.0211636	FALSE
mm10-Clta	0.0581847	0.0386213	FALSE
hg19-DDT	0.0581487	0.0157911	FALSE
mm10-Psap	0.0581081	0.0212073	FALSE
mm10-Slc25a3	0.0580024	0.0209022	FALSE
hg19-RPL36A	0.0579334	0.0171661	FALSE
mm10-Tpm4	0.0576582	0.0598735	FALSE
mm10-Ndufa5	0.0576582	0.0598735	FALSE
mm10-Ndufa11	0.0576429	0.0550553	FALSE
mm10-Prdx4	0.0575942	0.0621968	FALSE
hg19-HSPE1	0.0573195	0.0135499	FALSE
mm10-Gabarap	0.0570877	0.0375252	FALSE
hg19-RPL36AL	0.0569558	0.0154542	FALSE
hg19-SLC25A3	0.0569355	0.0162355	FALSE
hg19-ALDOA	0.0568808	0.0125833	FALSE
mm10-Eif4a1	0.0568515	0.0209128	FALSE
mm10-Gm9493	0.0567902	0.070372	FALSE
hg19-HINT1	0.0567419	0.0126288	FALSE
mm10-2010107E04Rik	0.0567327	0.0574218	FALSE
mm10-Ercc1	0.0567237	0.0714404	FALSE
mm10-Psmb4	0.0565625	0.0528622	FALSE
hg19-SNRPD2	0.0564461	0.0153766	FALSE
mm10-Mdh2	0.0563487	0.0333887	FALSE
hg19-MARCKSL1	0.05627	0.0141523	FALSE
hg19-KPNA2	0.0561743	0.0136977	FALSE
mm10-Atf4	0.0561714	0.0181608	FALSE
hg19-GPX1	0.0561101	0.0143682	FALSE
hg19-AP2S1	0.0561072	0.0159514	FALSE
mm10-Snrpe	0.0558758	0.0342487	FALSE
mm10-Clic1	0.0558174	0.0267123	FALSE
mm10-Eif3c	0.0557902	0.0691328	FALSE
mm10-Park7	0.0557264	0.0544203	FALSE
mm10-Reep5	0.0554553	0.0624497	FALSE
hg19-COX5B	0.0554448	0.0155378	FALSE
mm10-Prdx6	0.0552566	0.0485559	FALSE
hg19-RPS21	0.0552165	0.0138153	FALSE
hg19-NDUFAF3	0.0552138	0.0147446	FALSE
mm10-Use1	0.0551596	0.0650467	FALSE
mm10-Gltscr2	0.0550637	0.0353714	FALSE
hg19-TOMM7	0.0550315	0.0158407	FALSE
mm10-Fam162a	0.0548942	0.0263627	FALSE
hg19-DNPH1	0.0548854	0.015453	FALSE
hg19-UQCRH	0.0548734	0.0123364	FALSE
mm10-Mrpl30	0.0548718	0.0464622	FALSE
hg19-PSMA4	0.0547873	0.0152282	FALSE
mm10-Rwdd1	0.0547298	0.0547298	FALSE
hg19-PSMB5	0.0547186	0.0149097	FALSE
mm10-Ubl5	0.0544457	0.0604952	FALSE
hg19-PA2G4	0.0541799	0.014702	FALSE
mm10-Ube2d3	0.0541094	0.0211862	FALSE
hg19-NCL	0.0538072	0.0157373	FALSE
mm10-Set	0.0537365	0.0550579	FALSE
mm10-Mrps14	0.0537327	0.0543853	FALSE
mm10-Cycs	0.0537277	0.0530906	FALSE
mm10-Ywhae	0.0537254	0.0266981	FALSE
mm10-Psma3	0.0537143	0.0451001	FALSE
mm10-Tubb5	0.0536534	0.0185925	FALSE
mm10-Mrfap1	0.0534061	0.0483751	FALSE
mm10-Lmna	0.0533541	0.0235317	FALSE
mm10-Pfdn1	0.0532298	0.0618232	FALSE
mm10-Arpc3	0.0532298	0.0618232	FALSE
mm10-Cstb	0.0532271	0.0301489	FALSE
mm10-Acta2	0.0532046	0.0224857	FALSE
mm10-Fkbp1a	0.0531882	0.0349083	FALSE
mm10-Col1a1	0.0531803	0.0179465	FALSE
mm10-Ndufv3	0.0530903	0.0635812	FALSE
hg19-POLR2F	0.0528724	0.0157218	FALSE
mm10-Anp32b	0.0528356	0.0313163	FALSE
mm10-Sec61b	0.0527971	0.0304652	FALSE
hg19-SERF2	0.0527928	0.0131786	FALSE
mm10-Drap1	0.0527264	0.0514906	FALSE
hg19-EEF1D	0.052692	0.0130726	FALSE
mm10-Banf1	0.0526441	0.0497111	FALSE
mm10-Ppp1ca	0.0525958	0.0290014	FALSE
mm10-Hspa9	0.0525942	0.0567972	FALSE
hg19-ANAPC11	0.0525067	0.0155143	FALSE
mm10-Uqcrq	0.052491	0.0315991	FALSE
hg19-HSPA8	0.0523775	0.0134308	FALSE
mm10-Serpinf1	0.0523458	0.0196863	FALSE
hg19-SUMO2	0.0522732	0.0128315	FALSE
mm10-Esd	0.0518271	0.0246308	FALSE
hg19-RBM8A	0.0517063	0.0143703	FALSE
mm10-Cd81	0.0515917	0.0184388	FALSE
hg19-ATP5L	0.051523	0.0131444	FALSE
hg19-PHB	0.0514865	0.0129952	FALSE
hg19-ATP5G2	0.0512588	0.0122045	FALSE
hg19-TUBB4B	0.0509495	0.0162002	FALSE
mm10-Etfb	0.0507237	0.0638837	FALSE
hg19-EIF3I	0.0505918	0.0138232	FALSE
hg19-RPS10	0.0502648	0.0140161	FALSE
hg19-TCEB2	0.0502584	0.014704	FALSE
mm10-Slc25a5	0.0502437	0.0192691	FALSE
hg19-RBM3	0.0501688	0.012922	FALSE
hg19-NDUFS5	0.050168	0.0131498	FALSE
hg19-NDUFC2	0.050139	0.0155516	FALSE
mm10-Nsa2	0.0500574	0.0679205	FALSE
mm10-Rps27rt	0.0500574	0.0679205	FALSE
mm10-Prelid1	0.0497356	0.0343763	FALSE
hg19-PABPC1	0.0496034	0.0146501	FALSE
mm10-Ndufa13	0.0495318	0.0321189	FALSE
hg19-CYCS	0.049529	0.0132221	FALSE
mm10-Krtcap2	0.0494714	0.0278388	FALSE
mm10-Anapc5	0.0494457	0.0549397	FALSE
mm10-mt-Nd3	0.0494457	0.0549397	FALSE
mm10-Aprt	0.0494361	0.0241364	FALSE
mm10-Hspb11	0.0494294	0.0645293	FALSE
hg19-PARK7	0.0493214	0.0141322	FALSE
mm10-Cdk4	0.0493012	0.0344042	FALSE
mm10-Trmt112	0.0492298	0.0571774	FALSE
hg19-HNRNPA2B1	0.0491556	0.0138123	FALSE
hg19-SRSF3	0.0488867	0.0122032	FALSE
hg19-SRP14	0.048833	0.0126228	FALSE
mm10-Laptm4a	0.0488248	0.0300588	FALSE
mm10-Gdi2	0.0487902	0.0604587	FALSE
mm10-Fundc2	0.0487902	0.0604587	FALSE
mm10-Rbp1	0.0486895	0.0687704	FALSE
mm10-Calr	0.0484553	0.0545668	FALSE
mm10-Ndufb4	0.0484553	0.0545668	FALSE
mm10-Tmem258	0.0484294	0.0632238	FALSE
hg19-C19orf53	0.0484215	0.0156148	FALSE
mm10-Mrpl21	0.048202	0.0641837	FALSE
mm10-Glrx3	0.048202	0.0641837	FALSE
hg19-UQCR10	0.0481473	0.0117296	FALSE
hg19-NDUFA4	0.0479887	0.0117912	FALSE
hg19-EIF4EBP1	0.0479826	0.0138088	FALSE
hg19-SNRPG	0.0479309	0.0143155	FALSE
mm10-Nucks1	0.047853	0.0396758	FALSE
mm10-Arpc2	0.0478396	0.0184495	FALSE
hg19-SF3B5	0.0477916	0.0147323	FALSE
mm10-Rpl6l	0.0477237	0.0601054	FALSE
hg19-COX6B1	0.0476762	0.0136561	FALSE
hg19-PSMB1	0.0475054	0.011973	FALSE
mm10-Pgls	0.0474553	0.0534407	FALSE
mm10-Cox7a2	0.0473793	0.0268934	FALSE
mm10-Mrpl28	0.047202	0.0628522	FALSE
mm10-Commd1	0.047202	0.0628522	FALSE
mm10-Cct3	0.0471596	0.0556127	FALSE
hg19-SRP9	0.0471383	0.0123527	FALSE
hg19-ATP5B	0.0471265	0.0114525	FALSE
mm10-Ndufc2	0.0470903	0.0563956	FALSE
mm10-Ube2s	0.0470407	0.0173654	FALSE
mm10-Gm2000	0.0470231	0.0709248	FALSE
hg19-GUK1	0.0467738	0.0126613	FALSE
hg19-COX7B	0.0467682	0.0130473	FALSE
mm10-Atp5k	0.0467298	0.0467298	FALSE
hg19-BSG	0.0466846	0.0150839	FALSE
hg19-TIMM13	0.0466748	0.0140418	FALSE
mm10-Tma7	0.0466582	0.0484508	FALSE
mm10-Serbp1	0.0464751	0.0260006	FALSE
hg19-STRA13	0.0464357	0.0148168	FALSE
mm10-Mrps33	0.0464294	0.0606128	FALSE
hg19-MRPL12	0.0463932	0.0127035	FALSE
hg19-CHCHD10	0.0463475	0.0122408	FALSE
hg19-MRPL23	0.0462915	0.0140279	FALSE
mm10-Swi5	0.0462751	0.0360544	FALSE
mm10-Ifitm3	0.0462423	0.0180001	FALSE
mm10-Pdap1	0.0462298	0.0536931	FALSE
mm10-1810037I17Rik	0.0462298	0.0536931	FALSE
hg19-CCT6A	0.0462034	0.0135932	FALSE
hg19-MT-CO1	0.0461942	0.00677107	FALSE
mm10-Ndufb3	0.0460574	0.0624931	FALSE
mm10-Gm10073	0.0460574	0.0624931	FALSE
mm10-Glo1	0.0460574	0.0624931	FALSE
mm10-Impdh2	0.0457237	0.0575865	FALSE
mm10-Ngfrap1	0.0457202	0.0320596	FALSE
mm10-Trappc6a	0.0456895	0.0645332	FALSE
mm10-Acp1	0.0455761	0.0584308	FALSE
mm10-Gsto1	0.0454457	0.0504952	FALSE
mm10-Ptms	0.0454294	0.0593074	FALSE
mm10-Pomp	0.0452357	0.0310264	FALSE
hg19-CIRBP	0.0452129	0.0128082	FALSE
mm10-Timp2	0.0452022	0.018725	FALSE
hg19-PFDN5	0.0451674	0.0134341	FALSE
mm10-Vdac1	0.0451596	0.0532542	FALSE
mm10-Oxct1	0.0450574	0.0611362	FALSE
mm10-Ppp1r14b	0.0450564	0.022922	FALSE
mm10-Mcts1	0.0450231	0.0679082	FALSE
mm10-Sf3b2	0.0450231	0.0679082	FALSE
hg19-ANP32B	0.0449394	0.0143479	FALSE
hg19-SRSF9	0.0448722	0.0126255	FALSE
mm10-Atp5j	0.0448337	0.0253911	FALSE
mm10-Gstm1	0.0448321	0.0620943	FALSE
hg19-SEC61B	0.0447263	0.0132671	FALSE
mm10-Ndufa1	0.0445029	0.070416	FALSE
hg19-JTB	0.0444925	0.0140734	FALSE
hg19-PRDX2	0.0444708	0.0121141	FALSE
hg19-CA2	0.0444649	0.0116265	FALSE
hg19-MYL6	0.0444313	0.0122383	FALSE
hg19-NDUFAB1	0.0443804	0.0129576	FALSE
hg19-YDJC	0.0443803	0.0146566	FALSE
hg19-PTGES3	0.0443417	0.012612	FALSE
mm10-Ywhaq	0.0442048	0.0301131	FALSE
hg19-MIF	0.044149	0.0130606	FALSE
mm10-Capg	0.0440231	0.0663999	FALSE
mm10-Npm3	0.0439936	0.0183766	FALSE
hg19-CDKN2A	0.0439732	0.0115142	FALSE
hg19-SET	0.0438677	0.0118121	FALSE
hg19-HMGA1	0.0438348	0.0128756	FALSE
mm10-Wdr89	0.0438031	0.0675974	FALSE
hg19-MRPL55	0.0435479	0.0128157	FALSE
hg19-NEDD8	0.0435428	0.0120438	FALSE
mm10-Gnai2	0.0435029	0.0688338	FALSE
hg19-ATF4	0.0434839	0.0131155	FALSE
hg19-HNRNPK	0.0434161	0.0132052	FALSE
hg19-NT5C3B	0.0434101	0.0141033	FALSE
hg19-SF3B14	0.0433137	0.0123804	FALSE
mm10-Tonsl	0.0432851	0.0701541	FALSE
hg19-HNRNPDL	0.0432263	0.0118856	FALSE
mm10-Fis1	0.0430574	0.0584225	FALSE
hg19-SUB1	0.0430251	0.0131777	FALSE
mm10-Higd2a	0.0430231	0.0648916	FALSE
hg19-NAP1L1	0.0427573	0.0115537	FALSE
hg19-GLO1	0.0425038	0.0137375	FALSE
mm10-Wbp5	0.0424902	0.03172	FALSE
hg19-NME4	0.0423916	0.0129933	FALSE
mm10-Sep15	0.0423133	0.0148781	FALSE
mm10-Sfr1	0.0421511	0.017838	FALSE
hg19-CACYBP	0.0420826	0.0132785	FALSE
hg19-LSM7	0.042035	0.0140868	FALSE
hg19-DCTPP1	0.041925	0.0131024	FALSE
hg19-PDCD5	0.0418336	0.0122505	FALSE
hg19-POMP	0.0418074	0.0119662	FALSE
mm10-Tomm20	0.0417725	0.0109095	FALSE
hg19-NDUFB11	0.0415576	0.0128066	FALSE
hg19-UBE2S	0.0411803	0.00983228	FALSE
hg19-MZT2B	0.0410999	0.0110276	FALSE
hg19-C1orf43	0.0410717	0.0142759	FALSE
hg19-HSBP1	0.0410452	0.0133853	FALSE
hg19-ERH	0.0408094	0.0118417	FALSE
hg19-RNPS1	0.0407171	0.0136269	FALSE
hg19-SPCS1	0.0407133	0.012689	FALSE
hg19-EIF3K	0.0404639	0.0120757	FALSE
hg19-GADD45GIP1	0.0401592	0.0122225	FALSE
hg19-ATP5O	0.0399931	0.0103454	FALSE
mm10-Cited2	0.0399432	0.0171799	FALSE
hg19-SRSF7	0.039877	0.0116124	FALSE
hg19-COX8A	0.0398505	0.0118635	FALSE
mm10-Tcp1	0.0397712	0.017128	FALSE
hg19-CYC1	0.0396006	0.0120955	FALSE
hg19-HN1	0.0395825	0.0139081	FALSE
hg19-CCT7	0.0394507	0.0125235	FALSE
hg19-NDUFS8	0.0393999	0.0134333	FALSE
hg19-LAGE3	0.0392163	0.0129214	FALSE
hg19-U2AF1	0.0390302	0.0100677	FALSE
hg19-SSR4	0.0390095	0.0105173	FALSE
mm10-Gng5	0.0389219	0.0124113	FALSE
hg19-NDUFB9	0.0388659	0.0114688	FALSE
hg19-PEBP1	0.0388605	0.0108534	FALSE
mm10-Srrm2	0.0388261	0.0130596	FALSE
mm10-Lsm4	0.0386262	0.0334522	FALSE
hg19-NHP2L1	0.0385295	0.0112805	FALSE
hg19-TUFM	0.0384521	0.0119465	FALSE
hg19-SRSF2	0.0383313	0.011159	FALSE
mm10-Cnbp	0.0383	0.0129261	FALSE
hg19-COX6C	0.0382728	0.0119902	FALSE
hg19-PPA1	0.0382318	0.0112396	FALSE
hg19-UQCRQ	0.0381829	0.0105042	FALSE
hg19-TBCA	0.0381419	0.0115781	FALSE
hg19-YBX3	0.0380521	0.0122922	FALSE
hg19-CKS1B	0.0378426	0.0112827	FALSE
hg19-FBL	0.0378005	0.0118005	FALSE
hg19-CSTB	0.0375571	0.010889	FALSE
hg19-NENF	0.0375453	0.0118067	FALSE
hg19-CCT5	0.0374936	0.0129512	FALSE
hg19-FKBP1A	0.0373847	0.0120884	FALSE
hg19-UQCR11-1	0.0373452	0.0129133	FALSE
hg19-EIF3L	0.0373029	0.0118875	FALSE
hg19-TRAPPC1	0.0372777	0.0132537	FALSE
hg19-EIF1AX	0.037065	0.0110699	FALSE
hg19-HNRNPC	0.0369989	0.0102521	FALSE
mm10-Timm13	0.036991	0.0135548	FALSE
hg19-YWHAQ	0.0369229	0.0125994	FALSE
mm10-Hmgb2	0.0368154	0.0100451	FALSE
hg19-NAA10	0.0367128	0.00968675	FALSE
hg19-CCT2	0.0365048	0.0116287	FALSE
hg19-CCT4	0.0362699	0.0112365	FALSE
hg19-TMEM258	0.0361218	0.0130356	FALSE
hg19-CD63	0.0360712	0.0125859	FALSE
hg19-EIF2S2	0.0359742	0.0125608	FALSE
hg19-MRPL51	0.0359393	0.00997207	FALSE
hg19-ST13	0.0359088	0.0122981	FALSE
hg19-PRDX5	0.0355872	0.0124605	FALSE
hg19-TMEM14B	0.0355247	0.0116319	FALSE
hg19-MDH2	0.0354186	0.00999651	FALSE
hg19-SNRPD3	0.0349628	0.0122979	FALSE
hg19-SNRPC	0.0349392	0.0131153	FALSE
hg19-LSM3	0.0348091	0.0115899	FALSE
mm10-Serpinh1	0.0346681	0.0119876	FALSE
hg19-RAC1	0.0346593	0.0102366	FALSE
mm10-Hdgf	0.0343931	0.00981258	FALSE
hg19-SSRP1	0.0343837	0.0115459	FALSE
hg19-TOMM20	0.0341886	0.0110724	FALSE
hg19-SSR2	0.0341775	0.010986	FALSE
hg19-RSL1D1	0.0341016	0.0116348	FALSE
hg19-TMED9	0.0340627	0.0117748	FALSE
hg19-EIF3E	0.034008	0.0108107	FALSE
hg19-C11orf31	0.0338607	0.0126421	FALSE
hg19-POLR2L	0.0337497	0.0115147	FALSE
hg19-TCP1	0.0335693	0.0114577	FALSE
hg19-CCNI	0.0335184	0.0125507	FALSE
hg19-VDAC2	0.033325	0.0102507	FALSE
hg19-EIF3F	0.0332767	0.0109365	FALSE
hg19-SDF2L1	0.0331535	0.0122655	FALSE
hg19-SIVA1	0.0329369	0.0101313	FALSE
hg19-SRRM2	0.0327287	0.0118828	FALSE
hg19-C14orf166	0.0322408	0.0113165	FALSE
hg19-ARPC3	0.0321418	0.0101605	FALSE
hg19-STMN1	0.0320418	0.0103897	FALSE
hg19-MAZ	0.0318699	0.0114475	FALSE
hg19-HNRNPD	0.0316641	0.0105469	FALSE
hg19-HMGB2	0.0314935	0.0107823	FALSE
hg19-PSMB6	0.0313973	0.00929189	FALSE
hg19-SLC25A39	0.0312753	0.0117665	FALSE
hg19-MORF4L1	0.0311934	0.0117445	FALSE
hg19-VIM	0.0310881	0.0104161	FALSE
hg19-VDAC1	0.0309745	0.0107738	FALSE
hg19-MORF4L2	0.0303075	0.00906568	FALSE
hg19-ATP5A1	0.0302603	0.00967093	FALSE
hg19-NDUFB8-1	0.0301594	0.0093893	FALSE
hg19-DDX5	0.0299851	0.0100217	FALSE
hg19-AKR1B1	0.0298592	0.00901274	FALSE
hg19-SSB	0.0298089	0.00989011	FALSE
hg19-PPDPF	0.029221	0.00989002	FALSE
hg19-DEK	0.0289651	0.00966442	FALSE
hg19-CALM1	0.0288526	0.00909318	FALSE
hg19-NDUFB7	0.0288314	0.0104765	FALSE
hg19-CNBP	0.0279463	0.00886058	FALSE
hg19-RBX1	0.0275269	0.00875258	FALSE
hg19-LSM4	0.0274224	0.00742752	FALSE
hg19-HMGB3	0.0272348	0.00983915	FALSE
hg19-HES4	0.027202	0.00811757	FALSE
hg19-SNRPF	0.0271962	0.00846444	FALSE
hg19-MRPL20	0.0270474	0.00854368	FALSE
hg19-TKT	0.0269485	0.0103968	FALSE
hg19-PPP1R14B	0.0268414	0.00752705	FALSE
hg19-OST4	0.0266625	0.00934869	FALSE
hg19-PSMD4	0.0266079	0.00966857	FALSE
hg19-MRPL37	0.0260293	0.00903483	FALSE
hg19-UQCRB	0.0259719	0.00852095	FALSE
hg19-SRSF11	0.0251181	0.00904174	FALSE
hg19-MDK	0.0245523	0.0091002	FALSE

### Sheet: top ambient genes (human cells)
Gene	UMI
mm10-Lgals1	15786
mm10-Rpl32	13551
mm10-Rps19	12105
mm10-Rps6	10607
mm10-Rps5	10102
mm10-Rpl41	10084
mm10-Rpl18a	10046
mm10-Eef1a1	9952
mm10-Ftl1	9436
mm10-Rpl13a	8956
mm10-Rpl19	8721
mm10-Rpl13	8498
mm10-S100a6	8464
mm10-Fth1	8404
mm10-Rpl8	8359
mm10-Rps3a1	8227
mm10-Rps8	7962
mm10-Rps27a	7956
mm10-Rps4x	7539
mm10-Rpl3	7291
mm10-Rps23	7128
mm10-Rpl23	7084
mm10-Rps20	7071
mm10-Rps16	7035
mm10-Rps11	6924
mm10-Rps14	6918
mm10-Rps2	6558
mm10-Rpl37	6525
mm10-Rpl14	6368
mm10-Rplp1	6263

### Sheet: top ambient genes (mouse cells)
Gene	UMI
hg19-RPS2	34886
hg19-RPS4X	18266
hg19-RPL10	17790
hg19-RPS18	17503
hg19-RPLP1	15000
hg19-RPS6	13457
hg19-RPL32	13396
hg19-RPS3	13277
hg19-RPS19	13103
hg19-RPL13	13042
hg19-RPL15	12826
hg19-RPL41	12807
hg19-RPS14	12745
hg19-MT-CO3	12658
hg19-MT-CO2	12502
hg19-RPL8	11693
hg19-MT-CO1	11664
hg19-RPL13A	11021
hg19-RPL3	10979
hg19-RPS15	10863
hg19-RPL29	10501
hg19-RPL39	10433
hg19-RPL11	10118
hg19-RPL19	10044
hg19-EEF1A1	9577
hg19-RPS3A	9247
hg19-RPS27A	9180
hg19-RPL18A	9158
hg19-RPS23	9014
hg19-RPS12	8906
