## Additional file 4 for "CellClear: Enhancing Single-cell RNA Data Quality via Biologically-Informed Ambient RNA Correction"

### Sheet: Uncorrected MPs modules
Module1	Module2	Module3	Module4	Module5	Module6	Module7	Module8	Module9	Module10	Module11
FCGR3B	SPRR1B	RPL37A	SELENOP	FADS2	SPRR2E	PSAP	FTH1	CD74	MALAT1	COL1A1
IFITM2	KRTDAP	RPL13	RNASE1	MGST1	LOR	TYROBP	SRGN	HLA-DRA	PCDH10	POSTN
CMTM2	CALML5	RPL31	C1QA	THRSP	CST6	FTL	PLEK	HLA-DPA1	MT-ND2	COL1A2
S100A9	SBSN	RPL37	C1QC	SCGB1B2P	SLURP1	APOE	GPR183	HLA-DRB1	CDC20B	IGFBP7
AQP9	PERP	RPS12	FOLR2	SCGB2A2	FLG2	A2M	BCL2A1	HLA-DPB1	MT-RNR2	SPARCL1
CXCR2	RPLP1	RPL13A	SLC40A1	TMEM56	HOPX	NPC2	SAT1	CST3	MT-ND4	COL3A1
CSF3R	DMKN	RPS3	C1QB	PIP	SPRR2G	CTSB	G0S2	FCER1A	MT-ND1	SPARC
CLEC4E	KRT6C	RPL36	CD163	AWAT2	FLG	FCGR3A	NR4A2	TMSB4X	MT-CYB	VWF
ADGRG3	S100A8	RPS28	STAB1	HSD3B1	ASPRV1	MARCKS	CD83	B2M	MT-CO1	ADIRF
NAMPT	KRT10	RPS29	F13A1	DCD	C1orf68	APOC1	PLAUR	TMSB10	MT-ND3	COL4A1
MME	IGFL1	RPLP0	MRC1	ALOX15B	CRCT1	TREM2	CXCL8	HLA-DQB1	MT-ATP6	MYL9
AC245128.3	KRT1	RPL3	CD14	KRT79	CNFN	GPR34	HSP90AA1	HLA-DQA1	MT-ND5	SFRP2
LRG1	RPS18	RPS19	DAB2	ACSBG1	SCEL	ASAH1	HSPE1	CD1C	MT-CO3	COL5A1
CXCR1	S100A7	RPS6	LGMN	CIDEA	LCE1C	GPNMB	DNAJA1	HLA-DMA	MT-RNR1	LGALS1
FPR1	FABP5	RPL7A	MS4A7	TF	CDSN	CTSD	PABPC1	FCER1G	MT-CO2	CLEC14A
SLC11A1	KRT6B	RPS21	LILRB5	MUCL1	SPRR1A	CD63	HSP90AB1	CPVL	MT-ND4L	PECAM1
S100P	CSTA	RPS8	MS4A4A	SCGB1D2	SERPINA12	PLD3	CREM	ACTB	SLC18A2	RAMP2
VNN2	LGALS7B	RPS3A	FCGRT	PM20D1	CLDN4	MSR1	HSPD1	CLEC10A	FCGBP
RF00019-736	DSP	RPS27	TMEM176B	FDPS	KLK7	CYBB	INSIG1	RGS1	CPNE9
MMP25	KRT2	RPS2	NRP1	HAO2	LY6G6C	SLCO2B1	RGS2	CCL3L1	AP001160.1
FPR2	KRT16	RPS14	PLTP	KRT7	MTND1P23	FCGR1A	REL	HLA-DMB	MKI67
SLC25A37	SFN	RPL18	IGF1	CYB5A	LCE1B	C3AR1	CDKN1A	VIM	CENPF
SAMSN1	LY6D	RPS5	MPEG1	FASN	C5orf46		EIF4A3	S100A4	ANKRD26P3
CYP4F3	CALML3	RPLP2	CSF1R	SAA1	SULT2B1		EZR	CD1E	COL21A1
ACSL1	LGALS7	RPL30	CTSC	AZGP1	CLIC3		MCL1	S100A6	ENO2
S100A12	LYPD3	RPL29	MAF	FABP7	SPRR2D		HSPH1	FCGR2B	YME1L1
TREM1	KRT6A	RPL23A	GYPC	KRT19	RPS4Y1		HSPA1B	FGL2	MTATP6P1
C5AR1	HSPB1	RPL18A	TMEM176A	HSD11B1	LCE2B		H2AFZ	LGALS2	AD000864.1
AC092746.1	DSG1	RPL23	IQGAP2	FADS1	IL37		IL1B	CD52	TBC1D4
FFAR2	FXYD3	RPL35A	CREG1	AQP5	POF1B		PHACTR1		GOLGA8B
SMIM25	TMEM45A	RPS13	ADAP2		LCE6A
SMAP2	DAPL1	RPS7			ARG1
RIPOR2	SERPINB5	RPL21			PSORS1C2
CDA	AQP3	RPL35
DUSP1	DSC1	RPL32
MGAM	DSC3	RPS24
SELL	S100A14	RPL27
MNDA	DEFB1	RPL8
FOS	DBI	RPS27A
MXD1	PKP1	RPL11
TNFAIP6	TUBA4A	RPL34
SOD2	TACSTD2	RPS16
IVNS1ABP	GJA1	PLP2
ALPL	TRIM29	RPL27A
PGLYRP1	IFI27	RPL9
AC007342.3	S100A16	RPS23
ALOX5AP	PDZK1IP1	RPS15
GCA	DEGS1	RPS4X
IGFBP5	SLPI	RPL38
FCAR	JUP	RPL7
ZFP36	CTNNBIP1	RPL10A
LITAF	SPINK5	RPL14
NFKBIA	CRABP2	RPL5
JUN	EMP2	NACA
BASP1	NDUFA4L2	RPL41
MCTP2	LGALS3	EEF1A1
SMCHD1	PPDPF	RPL19
BTG2	KLK11
HLA-C	KLF5
CEBPB	DSTN
JUNB	GLTP
TNFAIP3	RAB25
HLA-B	NSG1
ADGRE3	GATA3
CEACAM7	MAL2
BTNL8	NUPR1
LMNB1	LAD1
IL18RAP	KCNK7
SERPINA1	CHP2
CCNJL

### Sheet: Corrected MPs modules
Module1	Module2	Module3	Module4	Module5	Module6	Module7	Module8	Module9	Module10	Module11	Module12	Module13	Module14
FCGR3B	RNASE1	APOE	RPS27	RPLP1	FTH1	NR4A2	HLA-DRB6	CCL13	GPX1	B2M	DUSP1	FCER1A	VWF
IFITM2	SELENOP	PSAP	RPS29	RPS18	GPR183	HSP90AA1	HLA-DQA2	LYVE1	ITM2B	TMSB4X	FOS	HLA-DRB1	RAMP2
CMTM2	C1QA	MARCKS	RPL37	RPL37A	CXCL8	CD83	CD74	COLEC12	AIF1	LAMP3	CEBPD	HLA-DRA	ACKR1
CSF3R	FOLR2	FTL	RPL21	RPL31	HSP90AB1	JUNB	AC084871.2	CTSC	FYB1	TMSB10	CCL3L1	CST3	ADIRF
AQP9	C1QC	TYROBP	RPL23A	RPS3A	DDX5	HSPA1B	RHOA	CD209	CX3CR1	ACTB	RGS1	HLA-DPA1	IFIT3
S100A9	SLC40A1	CTSB	RPS2	RPL13	EZR	DNAJB1	LPAR6	CD36	MERTK	VIM	KLF6	CD1C	EMCN
CLEC4E	F13A1	A2M	RPS16	RPS19	CREM	ZFP36	SEC62	SIGLEC1	PLXDC2	PFN1	TSC22D3	HLA-DPB1	MYL9
CXCR2	STAB1	NPC2	RPLP2	RPL13A	SAT1	NFKBIA	TXNIP	HRH1	LAPTM5	S100A4	JUN	HLA-DQA1	ADGRL4
AC245128.3	DAB2	APOC1	RPS13	RPL36	PLAUR	HSPA1A	ATP5MF	MAN1A1	FCGBP	CD1B	CCL3	C1orf54	AQP1
MME	C1QB	C3	RPL30	RPS6	HSPD1	PPP1R15A	NDUFA1	ITSN1	RNASET2	S100A10	HERPUD1	CPVL	IGFBP7
FPR1	MRC1	FCGR3A	RPL18A	RPS8	HSPE1	RGS2	SORL1	ABCA6	IFNGR1	BIRC3	CXCR4	WDFY4	PECAM1
ADGRG3	LGMN	CTSD	RPL11	RPLP0	INSIG1	IER3	UQCR10	CCL8	YWHAH	LCP1	GADD45B	NAPSB	IGFBP5
VNN2	CD163	PLD3	RPL34	RPS12	REL	IL1B	SARAF	DUSP6	AP003481.1	S100A6	CCL4	HLA-DQB1	SPARCL1
CXCR1	CD14	GPR34	RPL27A	RPS5	MAP2K3	HSPA6	PTPRC	RGL1	CXCL16	S100A11	FOSB	CD1E	CLEC14A
CYP4F3	LILRB5	TREM2	RPS21	RPL3	DNAJA1	BHLHE40	GNAI2	TGFBI	BHLHE41	SH3BGRL3	CXCL2	DNASE1L3	CD34
MMP25	NRP1	CYBB	RPL35A	RPS3	CDKN1A	MCL1	ARPC5	PMP22	FCGR2A	GAPDH	CCL4L2	CLEC10A	LY6E
SLC11A1	PLTP	MAFB	RPS14	RPL7A	H2AFZ	CSRNP1	ARHGDIB			CD63	KLF2	CLEC9A	TAGLN
SLC25A37	IGF1	ASAH1	RPL32	RPS27A	HSPH1	SGK1	BCAP31			MKI67	CXCL3	HLA-DMA	COL4A1
FPR2	MS4A7	GPNMB	RPL14	RPS28	EIF1	CCNL1	GNG5			CST7	GADD45G	CD52	IFIT1
RF00019-736	FCGRT	MSR1	RPS23	RPL35	UBC	TNFAIP3				ANXA2		LGALS2	GNG11
NAMPT	TMEM176B	C3AR1	RPL23		SPAG9	PNRC1				HLA-B		FCER1G	RERGL
MGAM	MPEG1	NPL	RPL38		EIF4A3	DUSP2				FSCN1		FCGR2B	ECSCR
SAMSN1	MS4A4A	CANX	RPL8		DNTTIP2					TUBA1B		IL1R2	TNC
FFAR2	MAF	CD81	RPS15		CD55					LGALS1		COTL1
TREM1	CSF1R	CTSL	RPS11		BTG1					CLIC1		HLA-DMB
S100A12	IQGAP2	HGF	RPL9		PDE4B					LSP1		JAML
CDA	CPM	GAL3ST4	RPL18		MAP1LC3B							FGL2
ALPL	WWP1	SLC1A3			ZNF331							IGSF6
LRG1	GYPC				GPAT3							C1orf162
SMIM25	LRP1				SFPQ
SMAP2	CREG1				PNP
RIPOR2	CTSZ				EIF5
LMNB1	CD163L1				ETV3
IVNS1ABP	ARHGAP18				STX11
SRGN	ADAP2				PPIF
CEACAM3	LAIR1				NR4A3
CPD	SLCO2B1				TRAF1
AC007342.3	TMEM176A				EMP3
PLEK	FUCA1				JOSD1
C5AR1	GAS6				CHMP1B
VNN3	BRI3				ATP1B3
GCA	MFSD1
FCAR	CD84
LYZ	TIMP2
BTNL8	ME1
MTND1P23	SNX6
AC092746.1	TPP1
BCL2A1	FCHO2
S100A8	EMB
FCN1	SCARB2
PELI1
SLURP1
MT2A
ACSL1
IL18RAP
TNFRSF10C
MNDA
SMCHD1
G0S2
ADGRE3
PFKFB3
ALOX5AP
TNFAIP6
THBS1
BASP1
CCNJL
CEBPB
PROK2
MCTP2
FLG
PGLYRP1
LILRA5
MXD1
PHACTR1
SERPINA1
IRS2
ANP32A
LINC01506
SOCS3
SOD2
IFRD1
LILRB3
TIMP1
ADGRE5
S100P
LRRK2
HLA-C
LITAF
RUBCNL
RILPL2
EREG
KIAA1551
ETS2
KCNE1
GLT1D1
AL356273.3
MIR3945HG
LILRB2
PPP1R3B
VCAN
SLC2A3
NFIL3
OSM
PADI4
AC011472.2
CR1
